# Activation of Neurotensin Receptor 1 in entorhinal cortex rescues olfactory generalization in two mouse models of autism

**DOI:** 10.64898/2026.07.29.741644

**Authors:** Kassandra L. Sturm, Daryna Semak, Mitchell Swerdloff, Bardia Askari, Raddy L. Ramos, Gonzalo H. Otazu

**Affiliations:** New York Institute of Technology, College of Osteopathic Medicine

## Abstract

Individuals with Autism Spectrum Disorder (ASD) show impaired transfer of learned information to novel contexts ^1^, a computational deficit proposed to contribute to atypical sensory processing in ASD ^2^. Mouse models carrying mutations in the ASD-associated genes *Shank3*^3^ and *Cntnap2*^4^ show preserved target odor identification in familiar backgrounds but impaired generalization to novel odor backgrounds compared with wild-type mice^5,6^. Olfactory circuits are disrupted in these models at multiple levels, including the olfactory bulb^7,8^ and downstream areas such as the cortical amygdala^9^ and prefrontal cortex^10^. However, it remains unknown whether restoring olfactory circuit function can rescue impaired sensory generalization.

Here, we show that pharmacological activation of neurotensin receptor 1 (Ntsr1) restores the ability of both *Cntnap2^−/−^*and *Shank3B^+/−^* mice to recognize learned target odors in novel odor backgrounds. We further identify the entorhinal cortex as the principal site mediating this effect. Activation of Ntsr1 in the entorhinal cortex reduced olfactory bulb responses to novel background odors, increasing the similarity between neural representations of novel and previously learned odor mixtures. These changes improved neural generalization and restored behavioral recognition of target odors in novel sensory environments. Together, these results identify the entorhinal cortex as a top-down regulator of early olfactory processing that can rescue sensory generalization deficits in mouse models of ASD. Our findings establish pharmacological Ntsr1 activation in entorhinal cortex as a novel therapeutic target for sensory dysfunction in ASD.
