## Supplementary material for "Activation of Neurotensin Receptor 1 in entorhinal cortex rescues olfactory generalization in two mouse models of autism": List of animals used

### Sheet: Sheet1
ID	Genotype	Sex	Age (months)	Figures
Blue	Cntnap2 homo	female	>4	1
Red	Cntnap2 homo	female	>4	1
RedB2	Cntnap2 homo	female	5	1
Black	Cntnap2 homo	female	5	1
Green_584	Shank3 het	male	9	1
Red_583	Shank3 het	male	9	1
Black_582	Shank3 het	male	9	1
Red_590	Shank3 het	female	4	1
Blue_593	Shank3 het	male	4	1
Red_591	Shank3 het	male	4	1
cfos_1_drug	Shank3 het	male	18	2,4
cfos_2_saline	Shank3 het	female	24	2,4
cfos_3_drug	Shank3 het	female	14	2,4
cfos_4_saline	Shank3 het	male	14	2,4
cfos_5_drug	Cntnap2 homo	female	18	2,4
cfos_6_saline	Cntnap2 homo	female	18	2,4
cann_BlueTail	Cntnap2 homo	female	8	3
magenta_689	Cntnap2 homo	female	8	3
greeentail	Cntnap2 homo	female	8	3
719_blue	Shank3 het	female	4	3
721_magenta	Shank3 het	female	4	3
740_blacktail	Shank3 het	male	4	3
749_redtail	Shank3 het	male	4	3
678_greentail	Cntnap2 homo Thy1	male	7	5
493_pink	Cntnap2 homo Thy1	male	7	5
380_orange	Shank3 het Thy1	female	10	5
854_purple	Shank3 het Thy1	female	6	5
